# Recovery of high quality metagenome–assembled genomes from full–scale activated sludge microbial communities in a tropical climate using longitudinal metagenome sampling

**DOI:** 10.1101/2021.08.21.456929

**Authors:** Mindia A. S. Haryono, Ying Yu Law, Krithika Arumugam, Larry C.-W. Liew, Thi Quynh Ngoc Nguyen, Daniela I. Drautz-Moses, Stephan C. Schuster, Stefan Wuertz, Rohan B. H. Williams

## Abstract

Analysis of metagenome data based on the recovery of draft genomes (so called metagenome–assembled genomes, or MAG) have assumed an increasingly central role in microbiome research in recent years. Microbial communities underpinning the operation of wastewater treatment plants are particularly challenging targets for MAG analysis due to their high ecological complexity, and remain important, albeit understudied, microbial communities that play a key role in mediating interactions between human and natural ecosystems. In this paper, we consider strategies for recovery of MAG sequence from time series metagenome surveys of full–scale activated sludge microbial communities. We generate MAG catalogues from this set of data using several different strategies, including the use of multiple individual sample assemblies, two variations on multi–sample co–assembly and a recently published MAG recovery workflow using deep learning. We obtain a total of just under 9,100 draft genomes, which collapse to around 3,100 non–redundant genomic clusters. We examine the strengths and weaknesses of these approaches in relation to MAG yield and quality, showing the co-assembly offers clear advantages over single–sample assembly. Around 1000 MAGs were candidates for being considered high quality, based on single–copy marker gene occurrence statistics, however only 58 MAG formally meet the MIMAG criteria for being high quality draft genomes. These findings carry broader implications for performing genome–resolved metagenomics on highly complex communities, the design and implementation of genome recoverability strategies, MAG decontamination and the search for better binning methodology.
