## Supplementary Table 1 for "Recovery of high quality metagenome–assembled genomes from full–scale activated sludge microbial communities in a tropical climate using longitudinal metagenome sampling"

### Sheet: Sheet1
Sample ID	#RawReads	# of Reads After QC (with Pairs)
UP4B010415	60569826	60074320
UP4B011014	69563362	68158820
UP4B030914	60274304	59753780
UP4B040215	60200060	59558536
UP4B051214	64339378	63686970
UP4B060515	67410998	66844634
UP4B060814	70536784	69194010
UP4B070115	71572776	70988276
UP4B081014	49163770	48283758
UP4B090714	47061420	46700440
UP4B100914	64939742	64324000
UP4B101214	68805970	68490862
UP4B130814	45715356	45248056
UP4B141114	57908384	57450294
UP4B151014	47492358	47295282
UP4B160714	55911298	55295296
UP4B170914	61725024	61144848
UP4B191114	101381416	100981212
UP4B220814	63682718	63163834
UP4B230714	59122824	58311098
UP4B260914	60030428	59526342
UP4B261114	53845758	53207154
UP4B270814	76895884	76311770
UP4B300714	63603486	62959386
Sum	1501753324	1486952978
Mean	6.25731e+07	6.19564e+07
