## Supplementary Table 2 for "Recovery of high quality metagenome–assembled genomes from full–scale activated sludge microbial communities in a tropical climate using longitudinal metagenome sampling"

### Sheet: Sheet1
Assembly (Binning)	Number of reads mapped to the assemblies	Number of reads unmapped to assemblies	Percent of mapped reads to assembly	Total contigs assembled	Total contigs length	Mean contigs length	Longest contig	Shortest contig	N50	contigs > 500 bp	contigs > 1 kb	contigs > 2.5 kb	contigs >=2,5 Kb (used as minimum length in Metabat2 binning)	contigs > 5 kb	contigs > 10 kb	contigs > 100 kb	contigs > 1 Mb	Runtime (seconds)	Cores	Number of MAGs	total contigs binned	% of contigs >=2.5 Kb binned
UP4B010415	40810701	19263619	67.9337	2085579	2028141883	972.46	756448	500	955	2078093	496667	70953	71005	17627	4839	53	0	250699	30	141	56193	79.1395
UP4B011014	46024496	22134324	67.5254	2122641	2155867059	1015.65	883096	500	1004	2114953	515164	85813	85887	24715	7340	75	0	238745	30	157	70309	81.8622
UP4B030914	40436043	19317737	67.6711	2062317	2046179215	992.175	336217	500	977	2054931	496778	79346	79421	20653	5503	38	0	197621	30	142	65723	82.7527
UP4B040215	40719527	18839009	68.3689	1964735	1906005268	970.108	252689	500	948	1957517	459576	68435	68490	17972	4726	24	0	209939	30	142	55188	80.5782
UP4B051214	42478408	21208562	66.6987	2151377	2093642258	973.164	363576	500	954	2143693	507497	74764	74835	19708	5569	19	0	180797	30	147	60993	81.5033
UP4B060515	46344346	20500288	69.3314	2236521	2207262647	986.918	656377	500	967	2228602	532524	81361	81425	21358	6043	44	0	226883	30	157	65003	79.8317
UP4B060814	42150270	27043740	60.9161	1607616	1494017761	929.337	310207	500	901	1600905	350677	49048	49076	11707	2799	13	0	140554	40	102	39521	80.5302
UP4B070115	51073121	19915155	71.9459	2322874	2328351895	1002.36	360655	500	993	2314862	576274	86326	86384	22261	6446	79	0	241939	30	189	68858	79.7115
UP4B081014	29849212	18434546	61.8204	1534447	1457251341	949.692	239984	500	919	1528599	339212	49939	49987	13136	3529	21	0	79936	30	96	41173	82.3674
UP4B090714	30198510	16501930	64.6643	1708443	1652740736	967.396	371998	500	941	1702196	391611	56351	56403	14353	4247	58	0	96599	30	113	45794	81.1907
UP4B100914	43636387	20687613	67.8384	2090633	2045993737	978.648	328190	500	959	2082944	492115	77140	77194	20290	5368	14	0	278096	30	148	62971	81.575
UP4B101214	48322480	20168382	70.5532	2344503	2426514142	1034.98	588390	500	1039	2336411	602887	100266	100333	26581	7699	104	0	379767	30	181	81768	81.4966
UP4B130814	27717309	17530747	61.2564	1660216	1578812621	950.968	340194	500	918	1653990	365697	51728	51765	13549	3926	37	0	217938	30	94	42910	82.8938
UP4B141114	34810895	22639399	60.5931	1549532	1421490847	917.368	330969	500	888	1543410	333012	43064	43100	9824	2640	16	0	126573	40	98	34522	80.0974
UP4B151014	30137139	17158143	63.7212	1770399	1707690639	964.58	252689	500	940	1763885	408333	59807	59849	15288	4060	34	0	154051	30	117	49785	83.1843
UP4B160714	37373108	17922188	67.5882	1730548	1670991721	965.585	297129	500	939	1724187	396058	58265	58309	15381	4222	26	0	140481	30	117	46291	79.3891
UP4B170914	41339145	19805703	67.6085	1964960	1930127936	982.273	272780	500	959	1957979	457588	71960	72011	20105	5797	17	0	315464	30	141	58407	81.1084
UP4B191114	76208000	24773212	75.4675	3167938	3411881491	1077	526338	500	1104	3157320	867066	151634	151753	42724	12938	127	0	213475	40	273	120761	79.5773
UP4B220814	42274538	20889296	66.9284	2213897	2160055364	975.68	340194	500	953	2205819	517888	77533	77593	20251	5445	54	0	317090	30	146	62765	80.89
UP4B230714	39696518	18614580	68.0771	1980029	1956042255	987.886	404681	500	972	1973044	476497	72139	72201	18653	5067	64	0	180177	30	139	58132	80.5141
UP4B260914	40761798	18764544	68.4769	2072658	2051625138	989.852	462715	500	976	2065189	503896	78522	78574	20066	5255	45	0	140915	30	150	63363	80.6412
UP4B261114	35141719	18065435	66.047	1989811	1947614255	978.794	220187	500	963	1982577	478847	71474	71546	17968	4693	31	0	180347	30	130	58879	82.2953
UP4B270814	52051763	24260007	68.2094	2538028	2493917050	982.62	404687	500	962	2528800	597241	91460	91545	24405	6692	68	0	200775	40	178	73861	80.6827
UP4B300714	42507054	20452332	67.515	2024493	1958097844	967.204	321917	500	947	2017292	475721	68425	68485	17333	4616	35	0	176668	30	131	54935	80.2146
Coassembly (single-BAM)	1373330517	113622461	92.3587	12498409	17629618357	1410.55	2107798	500	1788	12460165	4104826	1020738	1021341	374839	143433	3350	10	3560400	50	1997	699553	68.4936
Coassembly (multi_BAM)	1373330517	113622461	92.3587	12498409	17629618357	1410.55	2107798	500	1788	12460165	4104826	1020738	1021341	374839	143433	3350	10	3560400	50	1712	593334	58.0936
